# *Mycobacterium tuberculosis* requires conditionally essential metabolic pathways for infection

**DOI:** 10.1101/2023.09.06.556627

**Authors:** Alisha M. Block, Parker C. Wiegert, Sarah B. Namugenyi, Anna D. Tischler

## Abstract

New drugs are needed to shorten and simplify treatment of tuberculosis caused by *Mycobacterium tuberculosis*. Metabolic pathways that *M. tuberculosis* requires for growth or survival during infection represent potential targets for anti-tubercular drug development. Genes and metabolic pathways essential for *M. tuberculosis* growth in standard laboratory culture conditions have been defined by genome-wide genetic screens. However, whether *M. tuberculosis* requires these essential genes during infection has not been comprehensively explored because mutant strains cannot be generated using standard methods. Here we show that *M. tuberculosis* requires functional phenylalanine (Phe) and *de novo* purine and thiamine biosynthetic pathways for mammalian infection. We used a defined collection of *M. tuberculosis* transposon (Tn) mutants in essential genes, which we generated using a custom nutrient-rich medium, and transposon sequencing (Tn-seq) to identify multiple central metabolic pathways required for fitness in a mouse infection model. We confirmed by individual retesting and complementation that mutations in *pheA* (Phe biosynthesis) or *purF* (purine and thiamine biosynthesis) cause death of *M. tuberculosis* in the absence of nutrient supplementation *in vitro* and strong attenuation in infected mice. Our findings show that Tn-seq with defined Tn mutant pools can be used to identify *M. tuberculosis* genes required during mouse lung infection. Our results also demonstrate that *M. tuberculosis* requires Phe and purine/thiamine biosynthesis for survival in the host, implicating these metabolic pathways as prime targets for the development of new antibiotics to combat tuberculosis.

**AUTHOR SUMMARY:** *Mycobacterium tuberculosis* causes more than 10 million new cases of active tuberculosis (TB) disease and 1.6 million deaths worldwide each year. Individuals with active TB must take a combination of four antibiotics for a minimum of 6-9 months to cure the infection. New anti-tubercular drugs are needed to simplify TB treatment and combat drug resistance. Here, we describe a novel collection of *M. tuberculosis* mutants lacking metabolic pathways essential for growth in standard laboratory conditions. Using these mutants, a mouse infection model, and deep sequencing we identified those metabolic pathways that *M. tuberculosis* also requires during infection. We find that *M. tuberculosis* mutants that cannot synthesize purine nucleotides, riboflavin, or certain amino acids are unable to grow in mice. We also find that mutant strains which cannot synthesize purine nucleotides or the amino acid phenylalanine die rapidly in laboratory cultures without nutrient supplementation, suggesting that new drugs targeting these pathways would kill *M. tuberculosis*. Overall, our work reveals multiple metabolic pathways that *M. tuberculosis* requires during infection, which could be pursued as new targets for development of anti-tubercular drugs.
