## Supplemental Table 1 for "*Mycobacterium tuberculosis* requires conditionally essential metabolic pathways for infection"

### Sheet: S1A. Tn mutants in M-ES library
Table S1A. Tn mutants in the M-ES Tn library
TA site	Library location	Erdman number	Rv number	Gene name	Essentiality	Product description	Genome coordinates		Strand	Fractional Distance from translational start
14969	22G8	ERDMAN_0018	Rv0013	trpG	ES	para-aminobenzoate synthase component II	14914	15612	+	0.0787966
22455	72F1	ERDMAN_0023	Rv0018c	pstP	ESD	serine/threonine phosphatase	21637	23172	-	0.467101
25151	21H9	ERDMAN_0025	Rv0020c	fhaA	ESD	TB39.8, conserved protein with forkhead-associated domain	23861	25426	-	0.175719
591828	43A12	ERDMAN_0547	Rv0500	proC	ES	Probable pyrroline-5-carboxylate reductase	591677	592564	+	0.170237
882955	36H8	ERDMAN_0872	Rv0788	purQ	ES	phosphoribosylformylglycinamidine synthase I	882662	883336	+	0.434718
901915	4E9	ERDMAN_0892	Rv0808	purF	ES	amidophosphoribosyltransferase	901077	902660	+	0.529375
903181	27C5	ERDMAN_0893	Rv0809	purM	ES	phosphoribosyl-aminoimidazole synthetase	902691	903785	+	0.447898
1122067	19F10	ERDMAN_1118	Rv1005c	pabB	ES	para-aminobenzoate synthase component I	1121274	1122560	-	0.383359
1578713	46B7	ERDMAN_1568	Rv1409	ribG	ES	bifunctional riboflavin biosynthesis protein	1578235	1579254	+	0.469087
1583661	42G9	ERDMAN_1574	Rv1415	ribA2	ES	riboflavin biosynthesis protein	1583438	1584715	+	0.174628
1756454	26B1	ERDMAN_1735	Rv1559	ilvA	ES	threonine dehydratase	1756259	1757548	+	0.15128
1795470	21G9	ERDMAN_1772	Rv1612	trpB	ES	tryptophan synthase beta chain	1794711	1795943	+	0.616071
2403462	14G11	ERDMAN_2370	Rv2151c	ftsQ	ES	cell division protein	2402703	2403647	-	0.195975
2792120	33H7	ERDMAN_2739	Rv2440c		ES	putative nucleotide-binding protein Obg	2789641	2792370	-	0.0916086
3380975	75G3	ERDMAN_3321	Rv3034		ES	possible transferase	3380224	3381126	-	0.167406
4292848	65A6	ERDMAN_4205	Rv3838c	pheA	ES	prephenate dehydratase	4292612	4293577	-	0.75544
4313964	30H10	ERDMAN_4233	Rv3859c	gltB	ES	ferredoxin-dependent glutamate synthase	4312405	4316988	-	0.65983
4340015	8A2	ERDMAN_4254			ES	putative DNA ligase	4339366	4340271	+	0.717127
negative controls
961813	59A3	ERDMAN_0959	Rv0867	rpfA	NE	resuscitation-promoting factor	961799	963022	-	0.0114473
1038882	73D11	ERDMAN_1034	Rv0933	pstB	NE	phosphate-transport ATP-binding protein ABC transporter PstB	1038759	1039589	+	0.148193
1040856	18D12	ERDMAN_1036	Rv0935	pstC1	NE	phosphate-transport integral membrane ABC transporter PstC1	1040794	1041810	+	0.0610236
2740840	71B5	ERDMAN_2696	Rv2450c	rpfE	NE	resuscitation-promoting factor	2740610	2741128	-	0.444015
4077953	49C12	ERDMAN_4005	Rv3659c	tadA	NE	conserved hypothetical protein	4077673	4078836	-	0.240757
positive controls
4026138	5H5	ERDMAN_3949	Rv3602c	panC	ES	pantothenate synthetase	4025325	4026254	-	0.875135
851862	19H10	ERDMAN_0839	Rv0757	phoP-1	NE	two component system response transcriptional regulator	851510	852253	+	0.473755
851951	8D3	ERDMAN_0839	Rv0757	phoP-2	NE	two component system response transcriptional regulator	851510	852253	+	0.59354
852168	19G10	ERDMAN_0839	Rv0757	phoP-3	NE	two component system response transcriptional regulator	851510	852253	+	0.885599
852235	6F9	ERDMAN_0839	Rv0757	phoP-4	NE	two component system response transcriptional regulator	851510	852253	+	0.975774
TA site is the genomic location of the Tn insertion in the M. tuberculosis strain Erdman reference genome (NC_020559.1)
Library location is the library plate, row and column from which the Tn mutant was isolated (Block et al. 2023. mSystems 8:e00699-22)
Erdman number in the gene number in the M. tuberculosis strain Erdman reference genome (NC_020559.1)
Rv number is the corresponding gene number in the M. tuberculosis strain H37Rv genome
Gene name is the annotated gene name in the M. tuberculosis strain H37Rv reference genome
Essentiality is the gene essentiality call based on genome-wide Tn-seq analysis of M. tuberculosis fitness on Middlebrook 7H10 agar from DeJesus et al. 2017 mBio 8:e02133-16. ES = essential; ESD = essential domain; NE = non-essential.
Product description is the gene annotation in the M. tuberculosis H37Rv reference genome
Genome coordinates are the start and stop positions of the open reading frame in the M. tuberculosis strain Erdman reference genome (NC_020559.1)
Strand is the gene orientation in the M. tuberculosis strain Erdman reference genome (NC_020559.1).
Fractional distance from the translation start site is the distance of the Tn insertion from the translation start site relative to the gene length.

### Sheet: S1B. Unusable Tn mutants
Table S1. Tn mutants isolated from MtbYM rich arrayed library but unusable
TA site	Library location		Erdman number	Rv number	Gene name	Essentiality	Product description	PDIM mutation	Gene	Genome location	Sequence variation DNA	Sequence variation Protein	Method used to identify mutation	Additional information
4315449	65	B5	ERDMAN_4233	Rv3859c	gltB	ES	ferredoxin-dependent glutamate synthase	Amino acid change	ppsE	3164144	1392G>C	PpsE W787S	Sanger sequencing	Same SNP found in tadA::Tn, 15A11 ppgK::Tn, phoP::Tn-2, gltB::Tn 30D10, ilvA::Tn 74F9
4315455	30	D10	ERDMAN_4233	Rv3859c	gltB	ES	ferredoxin-dependent glutamate synthase	Amino acid change	ppsE	3164144	1392G>C	PpsE W787S	Sanger sequencing	Same SNP found in tadA::Tn 15A11, ppgK::Tn, phoP::Tn-2, gltB::Tn 65B5, ilvA::Tn 74F9
1756741	24	E7	ERDMAN_1735	Rv1559	ilvA	ES	threonine dehydratase	Frame shift	ppsB	3240176	301^302insC	PpsB Frame shift	Sanger sequencing	Same SNP found in aspC::Tn 11D6, ribA2::Tn 11G12, pstP::Tn 10B9, obg::Tn 53A7
2792305	53	A7	ERDMAN_2739	Rv2440c		ES	nucleotide-binding protein	Frame shift	ppsB	3240176	301^302insC	PpsB Frame shift	Sanger sequencing	Same SNP found in aspC::Tn 11D6, ribA2::Tn 11G12, pstP::Tn 10B9, ilvA::Tn 24E7
1583694	11	G12	ERDMAN_1574	Rv1415	ribA2	ES	Riboflavin biosynthesis protein	Frame shift	ppsB	3240176	301^302insC	PpsB Frame shift	Whole-genome sequencing	Same SNP found in aspC::Tn 11D6, obg::Tn 53A7, pstP::Tn 10B9, ilvA::Tn 24E7
22200	10	B9	ERDMAN_0023	Rv0018c	pstP	ESD	serine/threonine phosphatase	Frame shift	ppsB	3240176	301^302insC	PpsB Frame shift	Sanger sequencing	Same SNP found in aspC::Tn 11D6, obg::Tn 53A7, ribA2::Tn 11G12, ilvA::Tn 24E7
402430	11	D6	ERDMAN_0372	Rv0337	aspC	ES	aspartate aminotransferase	Frame shift	ppsB	3240176	301^302insC	PpsB Frame shift	Whole-genome sequencing	Same SNP found in pstP::Tn 10B9, obg::Tn 53A7, ribA2::Tn 11G12, ilvA::Tn 24E7
4077953	15	A11	ERDMAN_4005	Rv3659c	tadA	NE	Conserved hypothetical protein	Amino acid change	ppsE	3164144	1392G>C	PpsE W787S	Whole-genome sequencing	Same SNP found in ppgK::Tn, phoP::Tn-2, gltB::Tn 30D10; gltB::Tn 65B5, ilvA::Tn 74F9
2846616	9	G12	ERDMAN_2790	Rv2534c	efp	ES	elongation factor P	Frame shift	ppsE	3257898	1391^1392insG	PpsE Frame shift	Whole-genome sequencing	Same SNP found in argA::Tn 13D7
3046430	13	D7	ERDMAN_3012	Rv2747	argA	ES	alpha-N-acetylglutamate synthase	Frame shift	ppsE	3257898	1391^1392insG	PpsE Frame shift	Whole-genome sequencing	Same SNP found in efp::Tn 9G12
3712452	3	C7	ERDMAN_3659	Rv3341	metA	ES	homoserine O-acetyltransferase	Amino acid change	ppsB	3242419	2545A>G	PpsB T849A	Whole-genome sequencing	Same SNP found in rv1044::Tn 30G2, nadB::Tn 34H2
2726545	60	F8	ERDMAN_2685	Rv2439c	proB	ES	glutamate 5-kinase protein	Frame shift	ppsC	3247138	2684^2685insC	PpsC Frame shift	Whole-genome sequencing	Unique mutation
1220181	50	C6	ERDMAN_1225	Rv1093	glyA1	ES	serine hydroxymethyltransferase 2	Frame shift	ppsB	3242696	2822^2823insG	PpsB Frame shift	Whole-genome sequencing	Same SNP found in panB::Tn 35A10, rpfA::Tn 34C6
22315	41	C7	ERDMAN_0023	Rv0018c	pstP	ESD	serine/threonine phosphatase	Frame shift	ppsC	3247138	2667^2668insC	PpsC Frame shift	Whole-genome sequencing	Unique mutation
1756683	74	F9	ERDMAN_1735	Rv1559	ilvA	ES	threonine dehydratase	Amino acid change	ppsE	3164144	1392G>C	PpsE W787S	Sanger sequencing	Same SNP found in tadA::Tn, 15A11 ppgK::Tn, phoP::Tn-2, gltB::Tn 30D10, gltB::Tn 65B5
2489231	35	A10	ERDMAN_2445	Rv2225	panB	ES	3-methyl-2-oxobutanoate hydroxymethyltransferase	Frame shift	ppsB	3242696	2822^2823insG	PpsB Frame shift	Whole-genome sequencing	Same SNP found in glyA1::Tn 50C7, rpfA::Tn 34C6
1166667	30	G2	ERDMAN_1165	Rv1044		ES	Conserved hypothetical protein	Amino acid change	ppsB	3242419	2545A>G	PpsB T849A	Whole-genome sequencing	Same SNP found in metA::Tn 3C7, nadB::Tn 34C6
963005	16	E12	ERDMAN_0959	Rv0867	rpfA	NE	resuscitation-promoting factor	Frame shift	mas	3273950	1199_1201delC	Mas Frame shift	Whole-genome sequencing	Unique mutation
2466762	75	G11	ERDMAN_2428	Rv2210c	ilvE	ES	Branched-chain-amino-acid transaminase	Frame shift	mas	3269421	2063^2064insA	Mas Frame shift	Whole-genome sequencing	Same SNP found in ilvE::Tn 35F3
961889	34	C6	ERDMAN_0959	Rv0867	rpfA	NE	resuscitation-promoting factor	Frame shift	ppsB	3242696	2822^2823insG	PpsB Frame shift	Sanger sequencing	Same SNP found in panB::Tn 35A10, glyA1::Tn 50C7
1796031	55	B12	ERDMAN_1773	Rv1613	trpA	ES	tryptophan synthase alpha chain	Frame shift	mas	3286216	166^167ins	Mas Frame shift	Whole-genome sequencing	Mobile element inserted that contains Erdman_0444 and part of mmpS Erdman_0445
2466627	35	F3	ERDMAN_2428	Rv2210c	ilvE	ES	Branched-chain-amino-acid transaminase	Frame shift	mas	3269421	2063^2064insA	Mas Frame shift	Whole-genome sequencing	Same SNP found in ilvE::Tn 75G11
25082	50	F7	ERDMAN_0025	Rv0020c	fhaA	ESD	TB39.8, conserved protein with forkhead-associated domain	Amino acid change	ppsB	3242947	3074G>C	PpsB R1025P	Whole-genome sequencing	Unique mutation
1780410	34	H2	ERDMAN_1755	Rv1595	nadB	ES	L-aspartate oxidase	Amino acid change	ppsB	3242419	2545A>G	PpsB T849A	Whole-genome sequencing	Same SNP found in rv1044::Tn 30G2, metA::Tn 3C7
3361191	77	A10	ERDMAN_3303	Rv3014c	ligA	ES	DNA ligase NAD-dependent	Amino acid change	ppsB	3243092	3218T>C	PpsB L1073P	Whole-genome sequencing	Unique mutation
4135853	48	D1	ERDMAN_4064	Rv3710	leuA	ES	alpha-isopropylmalate synthase	Amino acid change	ppsA	3235555	1342C>G	PpsA H448D	Whole-genome sequencing	Unique mutation
Tn mutants unusable for reason other than PDIM mutation
1220245	29	C7	ERDMAN_1225	Rv1093	glyA1	ES	serine hydroxymethyltransferase 3							Could not isolate sufficient genomic DNA for whole-genome sequencing due to growth defect in MtbYM rich medium
1258433	27	C6	ERDMAN_1269	Rv1133c	metE	ES	methionine synthase, vitamin-B12 independent isozyme						Whole-genome sequencing	Two Tn insertions: one in metE TA site 1258433, one in ERDMAN_0585 TA site 624558
2466758	52	G8	ERDMAN_2428	Rv2210c	ilvE	ES	Branched-chain-amino-acid transaminase							unavailable at time of Tn library creation
TA site is the genomic location of the Tn insertion in the M. tuberculosis strain Erdman reference genome (NC_020559.1)
Library location is the library plate, row and column from which the Tn mutant was isolated (Block et al. 2023. mSystems 8:e00699-22)
Erdman number in the gene number in the M. tuberculosis strain Erdman reference genome (NC_020559.1)
Rv number is the corresponding gene number in the M. tuberculosis strain H37Rv genome
Gene name is the annotated gene name in the M. tuberculosis strain H37Rv reference genome
Essentiality is the gene essentiality call based on genome-wide Tn-seq analysis of M. tuberculosis fitness on Middlebrook 7H10 agar from DeJesus et al. 2017 mBio 8:e02133-16. ES = essential; ESD = essential domain; NE = non-essential.
Product description is the gene annotation in the M. tuberculosis H37Rv reference genome
PDIM mutation indicates the type of mutation in PDIM biosynthesis genes
Gene indicates the gene name of the mutated PDIM biosynthesis gene
Genome location is the base pair position in the M. tuberculosis Erdman reference genome (NC_020559.1) affected by the PDIM mutation.
Sequence variation DNA indicates the change to the sequence in the PDIM biosynthesis gene.
Sequence variation protein indicates the resulting predicted change in the protein sequence resulting from the PDIM mutation.
Method used indicates that method used to detect the sequence change.
Additional information provides other information about these and other Tn mutants with similar PDIM mutations.

### Sheet: S1C. Tn mutants excluded
Table S1. Tn mutants in M-ES genes excluded from screen
TA site	Library location		Erdman number	Rv number	Gene name	Essentiality	Genome coordinates		Strand	Fractional Distance from translational start
46450	21	E3	ERDMAN_0049	Rv0041	leuS	ES	43542	46451	+	0.999656
46450	16	E3	ERDMAN_0049	Rv0041	leuS	ES	43542	46451	+	0.999656
64936	1	F10	ERDMAN_0069	Rv0060	ERDMAN_0069	ES	63889	64947	+	0.989603
519519	15	E4	ERDMAN_0472	Rv0429c	def	ES	519517	520110	-	0.996627
636096	12	C11	ERDMAN_0594	Rv0542c	menE	ES	636094	637182	-	0.998162
1065697	7	A10	ERDMAN_1058	Rv0956	purN	ES	1065128	1065703	+	0.989565
1132387	40	F12	ERDMAN_1126	Rv1014c	pth	ES	1132385	1132756	-	0.994609
1562173	29	F3	ERDMAN_1550	Rv1392	metK	ES	1560963	1562174	+	0.999174
2399126	15	E1	ERDMAN_2366	Rv2147c	ERDMAN_2366	ES	2399124	2399780	-	0.996951
2489231	35	A10	ERDMAN_2445	Rv2225	panB	ES	2489218	2489952	+	0.0177112
2628602	5	A4	ERDMAN_2590	Rv2357c	glyS	ES	2628600	2629991	-	0.998562
2979575	26	H10	ERDMAN_2939	Rv2677c	hemY	ES	2979573	2980886	-	0.998477
2979575	2	H10	ERDMAN_2939	Rv2677c	hemY	ES	2979573	2980886	-	0.998477
3046430	13	D7	ERDMAN_3012	Rv2747	ERDMAN_3012	ES	3045955	3046479	+	0.906489
3213193	25	B4	ERDMAN_3197	Rv2916c	ffh	ES	3213191	3214768	-	0.998732
3630299	37	A9	ERDMAN_3580	Rv3264c	manB	ES	3630282	3631361	-	0.984245
3630299	39	A9	ERDMAN_3580	Rv3264c	manB	ES	3630282	3631361	-	0.984245
3753875	15	H9	ERDMAN_3678	Rv3356c	folD	ES	3752965	3753882	-	0.00763359
4024908	29	D12	ERDMAN_3948	Rv3601c	panD	ES	4024906	4025325	-	0.995227
4145916	7	G8	ERDMAN_4075	Rv3721c	dnaZX	ES	4145903	4147639	-	0.992512
TA site is the genomic location of the Tn insertion in the M. tuberculosis strain Erdman reference genome (NC_020559.1)
Library location is the library plate, row and column from which the Tn mutant was isolated (Block et al. 2023. mSystems 8:e00699-22)
Erdman number in the gene number in the M. tuberculosis strain Erdman reference genome (NC_020559.1)
Rv number is the corresponding gene number in the M. tuberculosis strain H37Rv genome
Gene name is the annotated gene name in the M. tuberculosis strain H37Rv reference genome
Essentiality is the gene essentiality call based on genome-wide Tn-seq analysis of M. tuberculosis fitness on Middlebrook 7H10 agar from DeJesus et al. 2017 mBio 8:e02133-16. ES = essential; ESD = essential domain; NE = non-essential.
Genome coordinates are the start and stop positions of the open reading frame in the M. tuberculosis strain Erdman reference genome (NC_020559.1)
Strand is the gene orientation in the M. tuberculosis strain Erdman reference genome (NC_020559.1).
Fractional distance from the translation start site is the distance of the Tn insertion from the translation start site relative to the gene length.

### Sheet: S1D. Tn mutants not isolated
Table S1. Tn mutants in M-ES genes mapped to the arrayed MtbYM rich Tn mutant library but not isolated
TA site	Library location		Erdman number	Rv number	Gene name	Essentiality	Product description
14939	49	A12	ERDMAN_0018	Rv0013	trpG	ES	para-aminobenzoate synthase component II
15246	42	A11	ERDMAN_0018	Rv0013	trpG	ES	para-aminobenzoate synthase component II
15246	42	E11	ERDMAN_0018	Rv0013	trpG	ES	para-aminobenzoate synthase component II
22200	34	B9	ERDMAN_0023	Rv0018c	pstP	ESD	serine/threonine phosphatase
25235	20	F9	ERDMAN_0025	Rv0020c	fhaA	ESD	TB39.8, conserved protein with forkhead-associated domain
25243	58	G1	ERDMAN_0025	Rv0020c	fhaA	ESD	TB39.8, conserved protein with forkhead-associated domain
901096	42	H7	ERDMAN_0892	Rv0808	purF	ES	glutamine phosphoribosylpyrophosphate amidotransferase
901096	72	H7	ERDMAN_0892	Rv0808	purF	ES	glutamine phosphoribosylpyrophosphate amidotransferase
902119	60	F12	ERDMAN_0892	Rv0808	purF	ES	amidophosphoribosyltransferase
902119	64	F12	ERDMAN_0892	Rv0808	purF	ES	amidophosphoribosyltransferase
903181	27	D2	ERDMAN_0893	Rv0809	purM	ES	phosphoribosyl-aminoimidazole synthetase
903181	27	D3	ERDMAN_0893	Rv0809	purM	ES	phosphoribosyl-aminoimidazole synthetase
903301	13	H3	ERDMAN_0893	Rv0809	purM	ES	phosphoribosyl-aminoimidazole synthetase
1121949	78	D10	ERDMAN_1118	Rv1005c	pabB	ES	para-aminobenzoate synthase component I
1122409	34	H1	ERDMAN_1118	Rv1005c	pabB	ES	para-aminobenzoate synthase component I
1122411	7	F4	ERDMAN_1118	Rv1005c	pabB	ES	para-aminobenzoate synthase component I
1579003	25	F7	ERDMAN_1568	Rv1409	ribG	ES	bifunctional riboflavin biosynthesis protein
1579080	47	A11	ERDMAN_1568	Rv1409	ribG	ES	bifunctional riboflavin biosynthesis protein
1579080	47	E11	ERDMAN_1568	Rv1409	ribG	ES	bifunctional riboflavin biosynthesis protein
1583592	58	F11	ERDMAN_1574	Rv1415	ribA2	ES	Riboflavin biosynthesis protein
1584330	26	B5	ERDMAN_1574	Rv1415	ribA2	ES	Riboflavin biosynthesis protein
1584330	41	G4	ERDMAN_1574	Rv1415	ribA2	ES	Riboflavin biosynthesis protein
1583694	1	G12	ERDMAN_1574	Rv1415	ribA2	ES	Riboflavin biosynthesis protein
1583694	9	G12	ERDMAN_1574	Rv1415	ribA2	ES	Riboflavin biosynthesis protein
1583694	11	G12	ERDMAN_1574	Rv1415	ribA2	ES	Riboflavin biosynthesis protein
1584330	26	B5	ERDMAN_1574	Rv1415	ribA2	ES	Riboflavin biosynthesis protein
1756470	28	B5	ERDMAN_1735	Rv1559	ilvA	ES	threonine dehydratase
1756683	22	C3	ERDMAN_1735	Rv1559	ilvA	ES	threonine dehydratase
1756597	51	E11	ERDMAN_1735	Rv1559	ilvA	ES	threonine dehydratase
1756597	76	E2	ERDMAN_1735	Rv1559	ilvA	ES	threonine dehydratase
1756597	76	F2	ERDMAN_1735	Rv1559	ilvA	ES	threonine dehydratase
1756741	24	E8	ERDMAN_1735	Rv1559	ilvA	ES	threonine dehydratase
1795306	45	D9	ERDMAN_1772	Rv1612	trpB	ES	tryptophan synthase beta chain
2403462	38	G11	ERDMAN_2370	Rv2151c	ftsQ	ES	cell division protein
4025510	39	G8	ERDMAN_3949	Rv3602c	panC	ES	pantoate-beta-alanine ligase
4312995	44	F12	ERDMAN_4233	Rv3859c	gltB	ES	ferredoxin-dependent glutamate synthase
4316433	66	G8	ERDMAN_4233	Rv3859c	gltB	ES	ferredoxin-dependent glutamate synthase
4316433	78	G8	ERDMAN_4233	Rv3859c	gltB	ES	ferredoxin-dependent glutamate synthase
4340015	48	F7	ERDMAN_4254				DNA ligase
851862	64	E2	ERDMAN_0839	Rv0757	phoP	NE	two component system response transcriptional regulator
851862	64	E8	ERDMAN_0839	Rv0757	phoP	NE	two component system response transcriptional regulator
851862	64	D8	ERDMAN_0839	Rv0757	phoP	NE	two component system response transcriptional regulator
852235	38	F9	ERDMAN_0839	Rv0757	phoP	NE	two component system response transcriptional regulator
1038882	78	D11	ERDMAN_1034	Rv0933	pstB	NE	Phosphate-transport ATP-binding protein ABC transporter PstB
1038882	80	D11	ERDMAN_1034	Rv0933	pstB	NE	Phosphate-transport ATP-binding protein ABC transporter PstB
402430	35	D6	ERDMAN_0372	Rv0337	aspC	ES	aspartate aminotransferase
TA site is the genomic location of the Tn insertion in the M. tuberculosis strain Erdman reference genome (NC_020559.1)
Library location is the library plate, row and column from which the Tn mutant was isolated (Block et al. 2023. mSystems 8:e00699-22)
Erdman number in the gene number in the M. tuberculosis strain Erdman reference genome (NC_020559.1)
Rv number is the corresponding gene number in the M. tuberculosis strain H37Rv genome
Gene name is the annotated gene name in the M. tuberculosis strain H37Rv reference genome
Essentiality is the gene essentiality call based on genome-wide Tn-seq analysis of M. tuberculosis fitness on Middlebrook 7H10 agar from DeJesus et al. 2017 mBio 8:e02133-16. ES = essential; ESD = essential domain; NE = non-essential.
Product description is the gene annotation in the M. tuberculosis H37Rv reference genome
