## Supplemental Table 2 for "*Mycobacterium tuberculosis* requires conditionally essential metabolic pathways for infection"

### Sheet: read counts
Table S2. Read counts for each sample in the Tn-seq screen
TA site	gene name	Rv number	Library_1	Library_2	Library_3	Liquid_1	Liquid_2	Liquid_3	Plate_1	Plate_2	Plate_3	D1_Lungs_1	D1_Lungs_2	D1_Lungs_3	D21_Lungs_1	D21_Lungs_2	D21_Lungs_3	D1_Spleen_1	D1_Spleen_2	D1_Spleen_3	D7_Spleen_1	D7_Spleen_2	D7_Spleen_3	D21_Spleen_1	D21_Spleen_2	D21_Spleen_3	D42_Spleen_1	D42_Spleen_2	D42_Spleen_3
14969	trpG	Rv0013	120229	89365	119753	121503	134239	116646	117459	131491	105342	43372	63778	49868	10	14	52	40923	45103	48448	311	168	724	31	92	74	80	68	108
22455	pstP	Rv0018c	88257	64933	88809	52229	57510	50913	21332	23513	15302	46609	28052	48686	120719	5338	5710	21723	17053	21881	11921	4443	18930	51418	65727	46040	1837	14087	16641
25151	fhaA	Rv0020c	36160	27720	35054	77817	87204	75418	43481	42583	21529	67077	33033	79110	443	621	327	41863	37580	54730	23296	17665	53538	18854	31009	21315	4271	103415	18228
591828	proC	Rv0500	68214	48268	64600	29549	32028	28707	19075	35371	33950	13417	13313	22458	3	29	17	11453	9896	14117	455	22	39	319	1386	628	154	2985	2879
851862	phoP	Rv0757	25325	20853	23677	77597	83847	76758	65309	67640	61956	64066	108385	50769	58451	6335	29647	79211	79553	69614	20210	45451	193228	24790	20954	32369	14993	36890	6003
851951	phoP	Rv0757	44101	33386	41058	72452	79681	72113	113984	128141	96213	55806	69247	45513	969	528	479	120704	126783	121165	17809	34156	222751	18068	22347	23662	11950	76053	6685
852168	phoP	Rv0757	8122	5869	7300	4277	4729	4138	7961	8553	6784	3125	3109	2771	4	6	3	6027	7274	7911	748	2591	12113	804	946	1024	213	5	219
852235	phoP	Rv0757	97704	74888	95022	98932	114472	98416	159021	196882	138540	81817	77334	61741	2521	58	625	147177	156400	160580	11919	45363	263727	16594	23562	23632	3273	18218	5124
882955	purQ	Rv0788	20827	17186	21528	15730	18032	15122	2995	1579	1421	3588	4710	4980	1	1	1	3238	3758	5480	32	2	4	5	11	14	19	13	7
901915	purF	Rv0808	11601	8708	11657	11366	12773	11341	2952	1940	1380	5374	5687	7669	1	2	1	3491	4099	5070	23	4	5	2	6	11	5	11	7
903181	purM	Rv0809	36170	27401	36490	14248	15953	14276	2470	1590	1353	5614	6848	4999	.	2	.	3790	4315	5214	35	4	329	3	24	20	28	11	23
961813	rpfA	Rv0867	99681	73807	98419	82758	92042	79488	94767	107209	87510	129772	151318	142502	254268	227734	942496	131870	126729	135423	187676	286820	155221	241539	227325	229383	323041	146047	232783
1038882	pstB	Rv0933	109645	81040	105788	53622	60183	52420	54901	84337	63439	102060	112232	95294	241	239302	1837	105381	92969	108535	154080	35853	74143	123225	180068	162696	339974	131779	191715
1040856	pstC1	Rv0935	122374	90397	122182	57447	62968	54618	51553	78592	50482	82862	86220	77299	70590	266073	25687	88714	80912	87477	137889	258516	284087	173479	163688	127374	154815	634008	163153
1122067	pabB	Rv1005c	136585	101328	136822	55791	61015	53506	71009	84146	85883	86484	107254	84882	18	62	66	84965	74837	78419	8388	3642	11911	6917	20258	14436	383	364	2996
1578713	ribG	Rv1409	77046	56974	77131	64808	72240	62004	71735	103939	77384	53855	63235	71411	9	18	44	62755	62858	84213	756	271	144	35	104	91	104	70	102
1583661	ribA2	Rv1415	147941	109834	149322	57787	63349	56026	63056	91688	66354	62772	70654	73744	17	20	28	71919	70508	85178	667	77	131	37	143	125	110	83	109
1756454	ilvA	Rv1559	24639	18506	23764	89545	98415	85675	105660	126693	105331	122061	146863	143410	6846	10783	54346	115952	111574	129483	29020	20655	11316	54225	90527	73232	24161	74634	70809
1795470	trpB	Rv1612	43547	31238	42145	65882	72264	63798	69727	89512	74712	55900	76054	82955	10	18	44	43675	41882	48431	226	160	82	44	92	66	56	55	45
2403462	ftsQ	Rv2151c	80578	61327	82007	52575	57954	51027	71021	76070	69786	92737	86820	77257	690010	84564	54917	63012	56915	62287	88417	110264	24350	116395	56659	55610	110093	37792	49278
2740840	rpfE	Rv2450c	128906	97100	132075	79563	86968	75572	122255	148669	131805	236028	231906	204745	96160	299552	107301	185945	178998	186736	288993	536396	138114	302993	326991	444289	380654	152523	321295
2792120	ERDMAN_2739	Rv2440c	25078	19365	25410	98255	112256	96894	127680	162542	95274	132105	193262	122844	378743	299327	89817	179369	169732	169431	263016	107980	88097	261074	304402	267167	270816	93987	297290
3380975	ERDMAN_3321	Rv3034	76334	58176	75303	75447	82510	72879	70163	89232	68823	93534	109398	97254	74611	196623	13994	99335	89394	99368	170249	130062	87957	100202	153653	131348	69467	36370	183060
4026138	panC	Rv3602c	59383	44822	60612	13821	15336	13692	5796	9220	4904	952	536	1544	.	.	2	1918	1676	2006	96	7	9	.	27	25	37	6	6
4077953	tadA	Rv3659c	53113	40570	54497	119169	131977	114594	108324	148839	119066	167812	184666	164316	131928	400007	510934	172660	162975	164739	255622	194012	182664	278277	310923	316864	224226	206078	302115
4292848	pheA	Rv3838c	73107	53651	72068	92567	99125	87920	44697	51249	50907	3142	5962	3343	2	1	26	4988	5567	4747	97	33	49	4	37	43	40	52	55
4313964	gltB	Rv3859c	50518	37713	48687	26608	29167	26025	5712	7793	5424	161	274	190	.	.	7	365	270	232	29	4	12	.	39	27	32	14	17
4340015	ERDMAN_4254		113834	85077	113663	62973	68628	60343	55788	72347	54547	78175	80868	80470	57096	143519	190518	63280	59144	64995	103910	28047	29952	111803	109048	132494	87048	152168	124492
