## Supplemental Table 4 for "*Mycobacterium tuberculosis* requires conditionally essential metabolic pathways for infection"

### Sheet: Tn mutant recovery
Table S4. Oligos used to confirm Tn insertion sites
Primer name	Sequence	Purpose
Himar1 kan fwd	ATGATTGAACAAGATGGATTGCACGCGGG	Binds to the kanamycin cassette in the Himar1 transposon. Used with the gene-specific oligo to PCR-confirm Tn insertion sites.
Himar1 kan seq	TACTCGGATGGAAGCCGGTCTTGTCG	Binds to the kanamycin cassette in the Himar1 transposon. Used to Sanger sequence PCR products from Tn mutants to confirm TA insertion site.
3' trpG::Tn rev2	TACGCTGCTGGTCTTGCCGTGCAATAG	Confirm Tn insertion at TA sites 14939, 14969, and 15246
3' trpB rev	TCAGTCGTTGCCCAGCAAG	Confirm Tn inserted at TA site 1795470
3' tadA rev	GGCTTCTCAGCAAATCGTGCA	Confirm Tn inserted at TA site 4077953
3' trpA::Tn rev	ATTCCAGTAGGTCATCACTACCGCACGCC	Confirm Tn insertion at TA site 1796031
3' rv3034 rev	CGCCTTCTTGCGTTCGATGT	Confirm Tn is inserted at TA site 3380975
﻿3' rv1044::Tn rev	﻿GTAATCCGGCAGTGGTCTCATCGAGCG	﻿Confirm Tn insertion site at TA site 1166667
﻿Rv0808_purF rev1	﻿TTTGAGCGGGTTGAGCTT	Confirm Tn insertion at TA site 901915
﻿rv0757_phoP 3' Tn	﻿TCATCGAGGCTCCCGCAG	Confirm Tn insertion at TA sites 851862, 851951, 852168, and 852235
﻿5' rpfE fwd2	﻿GACGTTGGTGACCACGTCAC	Confirm Tn insertion at TA site 2740840
﻿5' rpfA::Tn fwd	﻿AATCCAACCCGAACCCGACAGCTGACC	Confirm Tn insertion at TA site 963005
﻿rpfA-2 Tn fwd	﻿GGCCTTGCCACCGATTTGGAAC	﻿Confirm Tn insertion at TA site 961813
﻿3' ribG::Tn rev	﻿CTCCATAGGTTCGTGGGTGCGGATC	Confirm Tn insertion at TA site 1578713
﻿ribA2 fwd1	﻿CCTGGCTCAATGGTTCATACT	Confirm Tn insertion at TA site 1583694
ribA2 rev1	﻿TCCTCGTAGATGCTGGTGTA	Confirm Tn insertion at TA site 1583661
﻿3' purQ::Tn rev	﻿CGTTGTCATGGTAGCGGAACACCACCC	Confirm Tn insertion at TA site 882955
﻿3' purM rev	﻿CAATCATGGTGAATACCGGCGCGG	Confirm Tn insertion at TA site 903181
﻿5' pstP fwd	﻿CTTGGTACGCGCCAACAAC	Confirm Tn insertion at TA site 22455
﻿5' pstP::Tn fwd2	﻿AGCCAGCGCAAGGAGATCGTTAAACGC	Confirm Tn insertion at TA site 22200
﻿3' pstC1 rev	﻿GCGGCCACATTAGTCAGCA	Confirm ﻿Tn inserted at TA site 1040856
﻿3' pstB::Tn rev2	﻿AGAGTCGAAACGGTGAATCGCTGAGCCG	Confirm Tn insertion at TA site 1038882
﻿3' proC::Tn rev	﻿AAATACGCGATCGTGATGCCCGCTACC	Confirm Tn insertion at TA site 591828
﻿5' proB::Tn fwd	﻿GATTGTCAACGAGAACGACACCGTGGCC	Confirm Tn insertion at TA site 2726545
﻿3' pheA::Tn rev	﻿AACCAGGGTCTGCTCGGGTTTGC	Confirm Tn insertion at TA site 4292848
﻿5' panC fwd	﻿ATGACGATTCCTGCGTTCCATC	Confirm ﻿Tn inserted at TA site 4026138
﻿5' panB::Tn fwd	﻿AGACACAGCAACTGGCGTCCAGG	Confirm Tn insertion at TA site 2489231
﻿3' pabB rev	﻿CTACCGCACTTTGCTGGCT	﻿Confirm Tn insertion at TA site 1122067
﻿3' obg::Tn rev	﻿ATCCTTGAAAGCCATGTCGCCGCG	Confirm Tn insertion at TA site 2792305
﻿obg Tn fwd (ERDMAN_2739)	﻿GTAACGGAGCTCACGGTTTCAATGC	Confirm Tn insertion at TA site 2792120
﻿5' nadB::Tn fwd	﻿GATCTTGGTGGACAGGCAAGGCAATTCG	Confirm Tn insertion at TA site 1780410
﻿5' metE::Tn fwd	﻿TTACACAATGGGCAAATCCGGGCGC	Confirm Tn insertion at TA site 1258433
﻿3' metA rev2	﻿CTTCACGATCAGCCAATCCCAG	Confirm ﻿Tn insertion at TA site 3712452
﻿5' ligA fwd (ERDMAN_4254)	﻿GTTGCTGGACCAGACGGAC	Confirm ﻿Tn insertion at TA site 4340015
﻿5' ligA fwd	﻿AAGACCAACTATGTCGTCGCCGGAG	﻿Confirm Tn insertion at TA site 3361191
﻿3' leuA::Tn rev	﻿ATGTTGCCTTATCCGCTCCAAAGGCC	Confirm Tn insertion at TA site 4135853
﻿3' ilvE::Tn rev	﻿TGTTCGAAGGGCTCAAAGCCTACCGCTG	Confirm Tn insertion at TA site 2466762
﻿5' ilvA::Tn fwd2	﻿TAGCGATCGGTTGTCGGCGATCAC	Confirm Tn insertion at TA site 1756454
﻿3' ilvA rev	﻿CTACAGCAGATAGCGGTAAGCC	Confirm Tn insertion at TA site 1756741
﻿3' glyA::Tn rev	﻿ACCAGACTCCACTCCTCGAGCCC	Confirm Tn insertion at TA sites 1220181 and 1220181
﻿gltB Tn fwd2	﻿TCAAACTGTGGTGAAGGCGGCG	Confirm Tn insertion at TA site 4313964
﻿5' gltB::Tn fwd	﻿ATCCGTATCAGGAGTGGCTTGACAACGG	Confirm Tn insertion at TA site 4315449
﻿3' ftsQ rev	﻿CTATTTCACGGTCGGCAGGTC	Confirm ﻿Tn insertion at TA site 2403462
﻿3' fhaA rev	﻿AGAAAAGGCTGGTTCAGCGCGTTG	Confirm Tn insertion at TA sites 25082 and 25151
﻿3' efp rev2	﻿CTACCGTCGCGCGAATCC	﻿Confirm Tn insertion at TA site 2846616
﻿5' aspC fwd	﻿GTGTCGTGCGTCAAACCG	Confirm ﻿Tn insertion at TA site 402430
﻿5' argA::Tn fwd	﻿CAAACAACTCGTCGACACCTATGCCGG	﻿Confirm Tn insertion at TA site 3046430

### Sheet: plasmids
Table S4. Complementation vectors
Plasmid	Oligos used for construction	Details on construction	reference
pMV306hyg	n/a	n/a	mSystems
pMV-purF	purF.FOR_GA CCAGATCTTTAAATCTAGATATCGATCCCACCGTTTGCTGCG	Gibson assembly - underlined portion corresponds to overlap region on the pMV306hyg vector	this study
	purF.REV_GA GAATTCTGCAGCTGGATCTCAGCGCCCAACGGGGACTTC	italicized portion corresponds to gene-specific region
pMV-pheA	pheA.FOR_GA CCAGATCTTTAAATCTAGATATCAATGGTGTATGGGCACGGGG	Gibson assembly - underlined portion corresponds to overlap region on the pMV306hyg vector	this study
	pheA.REV_GA GAATTCTGCAGCTGGATCAACGACCGCTCATGCTTGCG	italicized portion corresponds to gene-specific region

### Sheet: PDIM screening
Table S4. Oligos used to screen or confirm PDIM mutations
Name	Sequence	Purpose
﻿ppsB SNP fwd2	﻿AGCAGTTTGTCGGCATCGAGTTGTCTG	Use with ppsB SNP rev2 to amplify region 241 bp upstream of ppsB to position 703 in the gene to confirm 301^302insC mutation.
﻿ppsB SNP rev2	﻿TAATCCCAACAGGTAGGAGATGCGACCC	Use with ppsB SNP fwd2 to amplify region 241 bp upstream of ppsB to position 703 in the gene to confirm 301^302insC mutation.
﻿ppsB SNP fwd	﻿TAGCCGACGAGTTCGACAGGGTC	Use to sequence PCR product containing the ppsB 301^302insC mutation.
﻿ppsB SNP2 fwd	﻿AGTCGGGTCAATATCGAAGTCGCCC	Use with ppsB SNP2 fwd primer to amplify region 2191 to 3067 of ppsB to confirm mutations 2545A>G and 2822^2923insG. Also used for Sanger sequencing the PCR product.
﻿ppsB SNP2 rev	﻿TTGCGTGGAAAACCTGGTAGGCCG	Use with ppsB rev2 fwd primer to amplify region 2191 to 3067 of ppsB to confirm mutations 2545A>G and 2822^2923insG.
﻿ppsB SNP3 rev	﻿TATACGACCTGATCCTCCCCG	Use with ppsB SNP2 fwd to amplify region 2191 to 3345 of ppsB to confirm mutations 3074G>C and 3218T>C. Also used for Sanger sequencing the PCR product.
﻿ppsC SNP fwd	﻿TCGCTACCCGAGTCAACATCGAGGTG	Use with ppsC SNP rev to amplify region 2252 to 3078 of ppsC to confirm mutations 2667^2668insC and 2684^2685insC. Also used for Sanger sequencing the PCR product.
﻿ppsC SNP rev	﻿TATTTCGACCTGGCATCGCTGCTCG	Use with ppsC SNP fwd to amplify region 2252 to 3078 of ppsC to confirm mutations 2667^2668insC and 2684^2685insC.
﻿ppsD SNP fwd	﻿ATGCTGCTCGAGGTTGCCTG	Use with ppsD SNP rev to amplify region 379 to 1236 of ppsD to check for mutation 655C>T found in other Tn mutants in the library.
﻿ppsD SNP rev	﻿GGTGAAGTGCAAGTTGCGGGGAATG	Use with ppsD SNP fwd to amplify region 379 to 1236 of ppsD to check for mutation 655C>T found in other Tn mutants in the library.
﻿ppsE SNP1 fwd	﻿CATCGCGGGTCTGATCAAAACGATTCTG	Use with ppsE SNP1 rev to amplify region 1101 to 1937 of ppsE to confirm mutation 1391^1392insG. Also used for Sanger sequencing the PCR product.
﻿ppsE SNP1 rev	﻿ATGTATTCGCCGGTGCTGTATCCG	Use with ppsE SNP1 fwd to amplify region 1101 to 1937 of ppsE to confirm mutation 1391^1392insG.
﻿ppsE SNP2 fwd	﻿ATCAAAACGGTGTCGCTGCGCG	Use with ppsE SNP2 rev to amplify region 1978 to 2879 of ppsE to confirm mutation 1392G>C. Also used for Sanger sequencing the PCR product.
﻿ppsE SNP2 rev	﻿TCGAAGAAATTGGCGTTCCGATCGAC	Use with ppsE SNP2 fwd to amplify region 1978 to 2879 of ppsE to confirm mutation 1392G>C.
﻿mas SNP fwd	﻿AACAGGGTCGCCGAGTAGTACG	Use with rev mas WGS to amplify region 1169 to 2279 of mas to confirm mutation 2063^2064insA and 1199_1201delC. Also used for Sanger sequencing the PCR product.
﻿rev mas WGS	﻿TCTTTGTGCCGCAAGCGGTTAC	Use with mas SNP fwd to amplify region 1169 to 2279 of mas to confirm mutation 2063^2064insA and 1199_1201delC.
﻿mas-2 WGS fwd	﻿ACTGTTGTTGAGGCCGGTAACCAC	Use with mas-2 WGS fwd to amplify region 5 to 462 of mas to confirm mutation 166^167ins mobile element in trpA::Tn. Also used for Sanger sequencing the PCR product.
﻿mas-2 WGS rev	﻿AATCACGTGTCACTCCCGTTGCGG	Use with mas-2 WGS rev to amplify region 5 to 462 of mas to confirm mutation 166^167ins mobile element in trpA::Tn.
